# Historic Overexploitation, Genetic Erosion and Local extinction: Palaeogenomic Insights into the Decline of *Eubalaena glacialis* in the Northeast Atlantic

**DOI:** 10.1101/2025.11.24.690181

**Authors:** Gonçalo Espregueira Themudo, Alba Rey-Iglesia, Inês M. dos Santos, Rebecca L.S.T. Netels, Alfredo López, Jose Matínez-Cedeira, Rute R. da Fonseca, Paula F. Campos

## Abstract

The North Atlantic right whale (*Eubalaena glacialis*) was the primary target for early industrial whalers, particularly the Basques. Once widespread across temperate and subpolar waters on both sides of the North Atlantic, the species is now functionally extinct in the Northeast Atlantic and listed as critically endangered by the IUCN. Despite their fragmentary remains, bones are abundant in the archaeological and historical records and reveal a long history and extensive tradition connected to the exploitation of these marine resources. Using state-of-the-art ancient DNA techniques, here we aimed at genetically characterizing the lost Northeast Atlantic population. We sequenced 17 genomes from historical specimens collected in the Cantabrian Sea, dating from the 13^th^-18^th^ century, and compared them with available genomes for 12 individuals from the surviving Northwest Atlantic population. Our analyses reveal a historically panmictic population and document a dramatic decline in genetic diversity from the Middle Ages to the present. These findings illuminate the profound impact of centuries of whaling, which eradicated the Northeast Atlantic population and severely depleted genetic diversity in the remnant population.
