## Supplementary Figure 1 for "Historic Overexploitation, Genetic Erosion and Local extinction: Palaeogenomic Insights into the Decline of *Eubalaena glacialis* in the Northeast Atlantic"

### Sheet: Table
Supplementary table S1 - Sequencing statistics for North Atlantic Right Whales specimens collected during this study, including total number of reads, number of reads with adapter, number of reads mapped to mtDNA (OP205191), number of reads mapped to nuclear DNA (RefSeq: mEubGla1.1), percentage of duplication, percentage of endogenous DNA in the initial screening, percentage of endogenous DNA ove…
EASI ID	Sample	CEMMA ID	Bone	Locality	Total reads	Reads with adapter	Reads mapped to mtDNA	Reads mapped to nuclear DNA	% duplicates	% endogenous DNA screening	% endogenous DNA	average read length (bp)	depth mtDNA	depth nucDNA	SNPs used PCA
EASI150		2	cranium	Porto de Bares	3057429	2739676	4	779	36.2	0.2		47.58
EASI151		5	mandible	Porto de Bares	3506248	3237312	3	2703	15.8	0.24		50.47
EASI152	1	8	mandible	Malpica	88729146	74723399	4453	2093414	3.1	3.63	3.06667	57.36	14.6127	0.0528	170487
EASI153		19	mandible	Malpica	3091485	2226895	47	22587	6.2	1.68		48.81
EASI154	2	20	scapula	Porto de Bares	87948712	73539457	1907	1560092	3.1	2.88	2.35	52.77	5.9542	0.0369	117712
EASI155		22	rib bone	Porto de Bares	3088092	2465520	9	2920	17.3	0.38		42.09
EASI156		176	rib bone	Playa de la Ribera	2884539	2547494	3	834	30.9	0.17		51.95
EASI157		180	mandible	Playa San Pedro	3620167	3266978	1	3762	19	0.33		48.81
EASI159		183	mandible	Peirao de Luanco	3278538	2591814	4	1437	28.5	0.19		44.95
EASI160	3	184	humerus	Peirao de Luanco	86867507	76143593	4354	2404769	3.1	4.08	3.46333	50.17	12.5789	0.0542	177679
EASI161	4	185	vertebra	Peirao de Luanco	43258504	32172461	1565	802927	3.6	3.34	2.835	44.29	4.0651	0.0159	50866
EASI162	5	186	cervical vertebra	Peirao de Luanco	28059448	24526874	5956	3521913	5.5	19.36	16.445	56.49	19.7202	0.0893	287398
EASI163	6	188	rib bone	Playa de la Ribera	83133996	73933266	4629	2920638	3.3	5.17	4.35	54.08	14.4344	0.0701	231274
EASI164	7	197	mandible	Playa de la Ribera	74870812	66035558	6365	2547437	2.7	5.05	4.25667	64.01	22.3245	0.0706	227848
EASI165	8	198	mandible	Peirao de Luanco	101762562	89076795	7809	2378394	3.1	3.47	2.87	74.7	30.703	0.0737	250599
EASI166	9	202	mandible	Peirao de Luanco	99884027	88658319	12017	4812913	3.9	7.16	6.01667	59.13	41.1061	0.124	394187
EASI167	10	203	mandible	Peirao de Luanco	21567756	19505241	6804	2724042	4.4	18.23	15.53	57.57	22.4759	0.0695	228467
EASI168		207	mandible	Peirao de Luanco	3858687	3529897	0	297	28.7	0.12		45.6
EASI169		212	mandible	Playa de la Ribera	4201440	3834807	45	26155	6.7	1.13		51.6
EASI170	11	223	mandible	Peirao de Luanco	34322758	26443429	22075	4458628	4.5	22.67	19.335	50.98	68.3018	0.0997	332391
EASI171	12	235	humerus	Porto de Candás	34623173	26821575	13864	8439951	6	42.13	36.63	47.04	39.4987	0.1775	561785
EASI172		241	mandible	Porto de Candás	3415674	2356977	47	29829	6.4	2.06		51.01
EASI173		246	cranium	Playa de Niembro	3616051	3103796	19	2924	10.2	0.3		43.55
EASI174		247	scapula	Playa de Niembro	3733621	3215342	134	28335	4.6	1.45		46.41
EASI175		265	vertebra	Porto de Bares	4160722	3658803	167	39482	4.4	1.78		51.65
EASI176		290	mandible	Porto de Bares	4316179	3743608	70	16051	10.4	0.87		49.27
EASI177	13	317	mandible	San Cibrao	29326795	22125497	4991	1738398	3.4	10.45	8.815	46.67	13.7943	0.0367	120657
EASI178		318	cranium	San Cibrao	4215441	3443870	203	8295	17.7	0.51		48.8
EASI179		319	mandible	San Cibrao	3779546	3255750	13	4469	12.1	0.38		44.39
EASI180	14	320	cranium	San Cibrao	28846109	21640751	5622	1622731	3.8	11.14	8.76	51.81	17.0249	0.0378	119958
EASI181		321	cranium	San Cibrao	3971070	2659032	21	5417	15.4	0.57		39.5
EASI182		326	cranium	San Cibrao	4126270	3474543	20	13961	4.9	0.73		52.01
EASI183		329	mandible	San Cibrao	4156892	2407415	75	4366	18.8	0.76		37.47
EASI184	15	330	atlas	San Cibrao	77088214	63435654	16471	6354085	3.1	12.93	11.0433	49.98	49.5991	0.1425	423507
EASI185	16	352	mandible	San Cibrao	27810057	19342993	2013	963914	4.4	7.72	6.085	48.24	5.8163	0.0208	65399
EASI186	17	353	mandible	San Cibrao	30929570	19551011	2704	931210	3.1	6.81	5.505	54.13	8.4446	0.0225	74345
EASI187		360	cranium	San Cibrao	3775705	2431180	27	4306	6.2	0.53		41.22
EASI188		391	cranium	Porto de Bares	4071341	3220351	81	20160	4.5	1.01		49.99
EASI189		417	cranium	San Cibrao	4048245	3238738	9	6151	6.5	0.46		44.11
